# Catalog of gut microbiota alterations associated with anticancer therapies across multiple cancer types

**DOI:** 10.64898/2026.05.08.723707

**Authors:** Kyoko Kurihara, Shunsuke A. Sakai, Kentaro Sawada, Naoko Iida, Satoshi Horasawa, Takao Fujisawa, Yoshiaki Nakamura, Shun-Ichiro Kageyama, Hideaki Bando, Takayuki Yoshino, Katsuya Tsuchihara, Riu Yamashita

## Abstract

**Background:** Anticancer therapies can alter the gut microbiota and may affect gut bacteria associated with treatment response. However, most longitudinal studies have focused on specific cancer types or individual treatment regimens, and systematic analyses across diverse cancer therapies remain limited. We analyzed longitudinal fecal microbiota profiles using 16S ribosomal RNA gene amplicon sequencing in the pan-cancer SCRUM-Japan MONSTAR-SCREEN cohort. We included 528 paired pre- and post-treatment fecal samples from 264 patients with advanced solid tumors across 18 cancer types and characterized the gut microbiota alterations associated with 22 anticancer drugs and related clinical factors.

**Results:** Across the cohort, Shannon diversity did not significantly change after treatment (mean, 3.81 vs. 3.78; *P* = 0.58), and pre- and post-treatment samples exhibited no clear separation in ordination space. However, within-patient analysis detected a subtle but significant longitudinal microbiota shift (paired PERMANOVA, *P* = 0.0001), highlighting the importance of accounting for paired sampling. Clustering of genus-level compositional alterations revealed patient groups with distinct degrees of microbiota alteration, with the largest shifts associated with antibiotic exposure, transition from normal stool to diarrhea, and specific treatment regimens. Multivariable regression analysis of 22 anticancer drugs identified drug–bacteria associations and demonstrated that drugs with similar mechanisms of action, including epidermal growth factor receptor (EGFR) inhibitors and immune checkpoint inhibitors, exhibited similar microbiota change profiles. Targeted analyses highlighted concordant reductions in the Christensenellaceae R-7 group among EGFR inhibitor-exposed patients and depletion of *Faecalibacterium* among immune checkpoint inhibitor-exposed patients.

**Conclusions:** This study provides a cross-cancer catalog of microbiota alterations associated with anticancer therapies and highlights therapy-related shifts in the gut ecosystem, including patterns shared by drugs with similar mechanisms of action.
