## Supplementary material for "Catalog of gut microbiota alterations associated with anticancer therapies across multiple cancer types": Table S1

### Sheet: Table_S1
Regimen	Cancer type	Count (n, %)
Gemcitabine,Nab-Paclitaxel	Pancreatic cancer	42 (15.9%)
Nivolumab	Esophageal cancer	14 (5.3%)
	Gastric cancer	11 (4.2%)
	Head and neck cancer	2 (0.8%)
	Colorectal Cancer	1 (0.4%)
	Malignant melanoma	1 (0.4%)
Pembrolizumab	Head and neck cancer	7 (2.7%)
	Malignant melanoma	3 (1.1%)
	Cancer of renal pelvis,ureter,bladder	2 (0.8%)
	Hepatocellular carcinoma	1 (0.4%)
Regorafenib	Colorectal Cancer	10 (3.8%)
	Hepatocellular carcinoma	1 (0.4%)
Oxaliplatin,S-1	Gastric cancer	10 (3.8%)
Cisplatin,Gemcitabine	Biliary tract cancer	6 (2.3%)
	Cancer of renal pelvis,ureter,bladder	2 (0.8%)
	Head and neck cancer	1 (0.4%)
Olaparib	Ovarian cancer,fallopian tube cancer,peritoneal cancer	6 (2.3%)
	Prostate cancer	1 (0.4%)
5-FU,Irinotecan,Oxaliplatin,Levofolinate	Pancreatic cancer	7 (2.7%)
Cisplatin,Gemcitabine,S-1	Biliary tract cancer	7 (2.7%)
5-FU,Oxaliplatin,Panitumumab	Colorectal Cancer	6 (2.3%)
Abemaciclib,Fulvestrant	Breast cancer	6 (2.3%)
Carboplatin,Paclitaxel	Ovarian cancer,fallopian tube cancer,peritoneal cancer	4 (1.5%)
	Uterine cancer	1 (0.4%)
Bevacizumab,Capecitabine,Oxaliplatin	Colorectal Cancer	5 (1.9%)
5-FU,Irinotecan,Oxaliplatin	Pancreatic cancer	5 (1.9%)
Abemaciclib,Fulvestrant,Goserelin	Breast cancer	4 (1.5%)
5-FU,Bevacizumab,Irinotecan,Oxaliplatin	Colorectal Cancer	4 (1.5%)
Abemaciclib,Anastrozole	Breast cancer	4 (1.5%)
Ipilimumab,Nivolumab	Renal cell carcinoma	2 (0.8%)
	Malignant melanoma	2 (0.8%)
5-FU,Bevacizumab,Oxaliplatin,Levofolinate	Colorectal Cancer	3 (1.1%)
Atezolizumab,Bevacizumab	Hepatocellular carcinoma	3 (1.1%)
Trastuzumab	Gastric cancer	3 (1.1%)
Carboplatin,Gemcitabine	Cancer of renal pelvis,ureter,bladder	3 (1.1%)
Carboplatin,5-FU,Pembrolizumab	Head and neck cancer	3 (1.1%)
Abemaciclib,Letrozole	Breast cancer	3 (1.1%)
Trastuzumab Emtansine (T-DM1)	Breast cancer	2 (0.8%)
Pazopanib	Renal cell carcinoma	2 (0.8%)
Oxaliplatin,S-1,Trastuzumab	Gastric cancer	2 (0.8%)
Binimetinib,Cetuximab,Encorafenib	Colorectal Cancer	2 (0.8%)
Bevacizumab,Capecitabine,Irinotecan,Oxaliplatin	Colorectal Cancer	2 (0.8%)
Irinotecan,Panitumumab	Colorectal Cancer	2 (0.8%)
Avelumab	Cancer of renal pelvis,ureter,bladder	1 (0.4%)
	Merkel cell carcinoma	1 (0.4%)
Axitinib	Renal cell carcinoma	2 (0.8%)
Gemcitabine	Pancreatic cancer	2 (0.8%)
Cisplatin,Gemcitabine,M7824,anti-PD-L1 antibody,TGF-β-targeted therapy	Biliary tract cancer	2 (0.8%)
Capecitabine,Oxaliplatin	Colorectal Cancer	2 (0.8%)
Cisplatin,Irinotecan	Primary neuroendocrine tumors/cancers of the digestive tract	2 (0.8%)
Docetaxel	Prostate cancer	2 (0.8%)
5-FU,Bevacizumab,Irinotecan,Oxaliplatin,Levofolinate	Colorectal Cancer	2 (0.8%)
Sunitinib	Renal cell carcinoma	1 (0.4%)
	Gastrointestinal stromal tumor (GIST)	1 (0.4%)
5-FU,Bevacizumab,Oxaliplatin	Colorectal Cancer	2 (0.8%)
5-FU,Cetuximab,Irinotecan	Colorectal Cancer	2 (0.8%)
5-FU,Cetuximab,Oxaliplatin	Colorectal Cancer	1 (0.4%)
5-FU,Cisplatin	Esophageal cancer	1 (0.4%)
Pertuzumab,Trastuzumab,Vinorelbine	Breast cancer	1 (0.4%)
S-1	Pancreatic cancer	1 (0.4%)
Sorafenib	Hepatocellular carcinoma	1 (0.4%)
Streptozocin,5-FU	Primary neuroendocrine tumors/cancers of the digestive tract	1 (0.4%)
Capecitabine,Oxaliplatin,Trastuzumab	Gastric cancer	1 (0.4%)
Carboplatin,Etoposide	Primary neuroendocrine tumors/cancers of the digestive tract	1 (0.4%)
Cetuximab,Encorafenib	Colorectal Cancer	1 (0.4%)
Cetuximab,Paclitaxel	Head and neck cancer	1 (0.4%)
Cisplatin,Etoposide	Primary neuroendocrine tumors/cancers of the digestive tract	1 (0.4%)
Cisplatin,Gemcitabine,Durvalumab,anti-PD-L1 antibody	Biliary tract cancer	1 (0.4%)
Dabrafenib,Trametinib	Malignant melanoma	1 (0.4%)
Doxorubicin	Uterine cancer	1 (0.4%)
Bevacizumab,Carboplatin,Paclitaxel	Ovarian cancer,fallopian tube cancer,peritoneal cancer	1 (0.4%)
Bevacizumab,Irinotecan,S-1	Colorectal Cancer	1 (0.4%)
Bevacizumab,Liposomal Doxorubicin	Ovarian cancer,fallopian tube cancer,peritoneal cancer	1 (0.4%)
Binimetinib,Cetuximab,Encorafenib,BRAF inhibitor,MEK inhibitor	Colorectal Cancer	1 (0.4%)
Everolimus	Primary neuroendocrine tumors/cancers of the digestive tract	1 (0.4%)
Everolimus,Exemstane	Breast cancer	1 (0.4%)
Gemcitabine,Irinotecan,Oxaliplatin,S-1	Pancreatic cancer	1 (0.4%)
Irinotecan,Oxaliplatin,S-1	Pancreatic cancer	1 (0.4%)
Abemaciclib,Goserelin,Letrozole,Palbociclib	Breast cancer	1 (0.4%)
Abiraterone,Goserelin	Prostate cancer	1 (0.4%)
Atezolizumab,Nab-Paclitaxel	Breast cancer	1 (0.4%)
Bevacizumab,Capecitabine	Colorectal Cancer	1 (0.4%)
5-FU,Oxaliplatin	Gastric cancer	1 (0.4%)
5-FU,Oxaliplatin,Levofolinate	Cancer of the small intestine	1 (0.4%)
Abemaciclib,Fulvestrant,Leuprorelin	Breast cancer	1 (0.4%)
Lenvatinib	Hepatocellular carcinoma	1 (0.4%)
Paclitaxel	Ovarian cancer,fallopian tube cancer,peritoneal cancer	1 (0.4%)
Panitumumab	Colorectal Cancer	1 (0.4%)
5-FU,Bevacizumab,Irinotecan	Colorectal Cancer	1 (0.4%)
Unknown,Unknown	Biliary tract cancer	1 (0.4%)
Total		264
