## Supplementary material for "Catalog of gut microbiota alterations associated with anticancer therapies across multiple cancer types": Table S2

### Sheet: Table_S2
		Count (n)
Cephem	Ceftriaxone Sodium Hydrate	5
	Cefoperazone Sodium/Sulbactam Sodium	5
	Cefcapene Pivoxil Hydrochloride Hydrate	2
	Cefalexin	3
	Cefazolin Sodium	3
	Cefepime Dihydrochloride Hydrate	2
	Cefdinir	1
	Cefaclor	3
	Cefmetazole Sodium	2
	Flomoxef Sodium	2
New quinolone	Levofloxacin Hydrate	30
	Moxifloxacin Hydrochloride	1
Penicillin	Piperacillin sodium and tazobactam	7
	Ampicillin Sodium/Sulbactam Sodium	7
	Amoxicillin Hydrate	2
	Sultamicillin Tosilate Hydrate	1
Tetracycline	Minocycline Hydrochloride	12
	Doxycycline Hydrochloride Hydrate	1
Carbapenem	Meropenem Hydrate	2
	Imipenem Hydrate/Cilastatin Sodium	1
Macrolide	Azithromycin Hydrate	2
	Clarithromycin	1
Sulfamethoxazole/Trimethoprim	Sulfamethoxazole/Trimethoprim	6
Others	Fosfomycin Calcium Hydrate	1
