## Supplementary material for "Catalog of gut microbiota alterations associated with anticancer therapies across multiple cancer types": Table S3

### Sheet: Table_S3
Category	Cluster	Variable	p_value	Adjusted_p_value	Effect_size	Method
SEX_d	1	Male	0.4296	1	0.70443	fisher_exact
SEX_d	2	Male	0.70036	1	0.88066	fisher_exact
SEX_d	3	Male	0.89823	1	1.04182	fisher_exact
SEX_d	4	Male	1	1	0.97834	fisher_exact
SEX_d	5	Male	1	1	1.04743	fisher_exact
SEX_d	6	Male	0.01017	0.3253	inf	fisher_exact
TD_LOC_1_Cancer_type	1	Gastric cancer	0.19326	1	2.0188	fisher_exact
TD_LOC_1_Cancer_type	1	Renal cell carcinoma	0.54768	1	1.42084	fisher_exact
TD_LOC_1_Cancer_type	1	Primary neuroendocrine tumors/cancers of the digestive tract	1	1	0	fisher_exact
TD_LOC_1_Cancer_type	1	Pancreatic cancer	0.80928	1	1.1838	fisher_exact
TD_LOC_1_Cancer_type	1	Ovarian cancer_fallopian tube cancer_peritoneal cancer	0.37204	1	0	fisher_exact
TD_LOC_1_Cancer_type	1	Malignant melanoma	0.16259	1	3.54047	fisher_exact
TD_LOC_1_Cancer_type	1	Hepatocellular carcinoma	1	1	0	fisher_exact
TD_LOC_1_Cancer_type	1	Head and neck cancer	0.04773	0.76064	3.76089	fisher_exact
TD_LOC_1_Cancer_type	1	Esophageal cancer	1	1	0.58893	fisher_exact
TD_LOC_1_Cancer_type	1	Colorectal Cancer	0.03647	0.70026	0.14114	fisher_exact
TD_LOC_1_Cancer_type	1	Cancer of renal pelvis_ureter_bladder	0.20296	1	2.94166	fisher_exact
TD_LOC_1_Cancer_type	1	Breast cancer	1	1	0.74986	fisher_exact
TD_LOC_1_Cancer_type	1	Biliary tract cancer	0.6977	1	1.13541	fisher_exact
TD_LOC_1_Cancer_type	2	Gastric cancer	0.54281	1	0.74903	fisher_exact
TD_LOC_1_Cancer_type	2	Renal cell carcinoma	0.10893	0.82558	4.21469	fisher_exact
TD_LOC_1_Cancer_type	2	Primary neuroendocrine tumors/cancers of the digestive tract	0.20499	1	3.33839	fisher_exact
TD_LOC_1_Cancer_type	2	Pancreatic cancer	0.06584	0.78878	0.52955	fisher_exact
TD_LOC_1_Cancer_type	2	Ovarian cancer_fallopian tube cancer_peritoneal cancer	0.08468	0.8192	2.73911	fisher_exact
TD_LOC_1_Cancer_type	2	Malignant melanoma	1	1	1.22771	fisher_exact
TD_LOC_1_Cancer_type	2	Hepatocellular carcinoma	0.25766	1	0.26497	fisher_exact
TD_LOC_1_Cancer_type	2	Head and neck cancer	1	1	0.90013	fisher_exact
TD_LOC_1_Cancer_type	2	Esophageal cancer	1	1	1.0912	fisher_exact
TD_LOC_1_Cancer_type	2	Colorectal Cancer	0.33526	1	1.36022	fisher_exact
TD_LOC_1_Cancer_type	2	Cancer of renal pelvis_ureter_bladder	0.16081	1	0.2257	fisher_exact
TD_LOC_1_Cancer_type	2	Breast cancer	0.66576	1	0.79844	fisher_exact
TD_LOC_1_Cancer_type	2	Biliary tract cancer	0.20477	1	1.91249	fisher_exact
TD_LOC_1_Cancer_type	3	Gastric cancer	0.83564	1	1.14358	fisher_exact
TD_LOC_1_Cancer_type	3	Renal cell carcinoma	0.05018	0.76064	0	fisher_exact
TD_LOC_1_Cancer_type	3	Primary neuroendocrine tumors/cancers of the digestive tract	1	1	0.8686	fisher_exact
TD_LOC_1_Cancer_type	3	Pancreatic cancer	0.64691	1	1.14936	fisher_exact
TD_LOC_1_Cancer_type	3	Ovarian cancer_fallopian tube cancer_peritoneal cancer	0.77383	1	0.76482	fisher_exact
TD_LOC_1_Cancer_type	3	Malignant melanoma	0.42782	1	0.28371	fisher_exact
TD_LOC_1_Cancer_type	3	Hepatocellular carcinoma	0.10312	0.8192	4.5175	fisher_exact
TD_LOC_1_Cancer_type	3	Head and neck cancer	0.26866	1	0.45882	fisher_exact
TD_LOC_1_Cancer_type	3	Esophageal cancer	0.4169	1	1.56398	fisher_exact
TD_LOC_1_Cancer_type	3	Colorectal Cancer	0.41348	1	1.33608	fisher_exact
TD_LOC_1_Cancer_type	3	Cancer of renal pelvis_ureter_bladder	0.46791	1	1.77108	fisher_exact
TD_LOC_1_Cancer_type	3	Breast cancer	0.65718	1	1.27243	fisher_exact
TD_LOC_1_Cancer_type	3	Biliary tract cancer	0.03522	0.70026	0.21637	fisher_exact
TD_LOC_1_Cancer_type	4	Gastric cancer	1	1	1.01437	fisher_exact
TD_LOC_1_Cancer_type	4	Renal cell carcinoma	0.40476	1	2.25463	fisher_exact
TD_LOC_1_Cancer_type	4	Primary neuroendocrine tumors/cancers of the digestive tract	1	1	0	fisher_exact
TD_LOC_1_Cancer_type	4	Pancreatic cancer	1	1	0.94566	fisher_exact
TD_LOC_1_Cancer_type	4	Ovarian cancer_fallopian tube cancer_peritoneal cancer	0.60799	1	0	fisher_exact
TD_LOC_1_Cancer_type	4	Malignant melanoma	1	1	0	fisher_exact
TD_LOC_1_Cancer_type	4	Hepatocellular carcinoma	0.40476	1	2.25463	fisher_exact
TD_LOC_1_Cancer_type	4	Head and neck cancer	1	1	1.01352	fisher_exact
TD_LOC_1_Cancer_type	4	Esophageal cancer	0.60912	1	0	fisher_exact
TD_LOC_1_Cancer_type	4	Colorectal Cancer	1	1	0.80915	fisher_exact
TD_LOC_1_Cancer_type	4	Cancer of renal pelvis_ureter_bladder	1	1	0	fisher_exact
TD_LOC_1_Cancer_type	4	Breast cancer	0.07508	0.8009	3.08009	fisher_exact
TD_LOC_1_Cancer_type	4	Biliary tract cancer	0.34153	1	1.84441	fisher_exact
TD_LOC_1_Cancer_type	5	Gastric cancer	0.37189	1	0	fisher_exact
TD_LOC_1_Cancer_type	5	Renal cell carcinoma	1	1	0	fisher_exact
TD_LOC_1_Cancer_type	5	Primary neuroendocrine tumors/cancers of the digestive tract	1	1	0	fisher_exact
TD_LOC_1_Cancer_type	5	Pancreatic cancer	0.00261	0.15008	5.9365	fisher_exact
TD_LOC_1_Cancer_type	5	Ovarian cancer_fallopian tube cancer_peritoneal cancer	0.50204	1	1.59368	fisher_exact
TD_LOC_1_Cancer_type	5	Malignant melanoma	0.30981	1	3.25259	fisher_exact
TD_LOC_1_Cancer_type	5	Hepatocellular carcinoma	1	1	0	fisher_exact
TD_LOC_1_Cancer_type	5	Head and neck cancer	1	1	0	fisher_exact
TD_LOC_1_Cancer_type	5	Esophageal cancer	1	1	0	fisher_exact
TD_LOC_1_Cancer_type	5	Colorectal Cancer	1	1	0.73566	fisher_exact
TD_LOC_1_Cancer_type	5	Cancer of renal pelvis_ureter_bladder	1	1	0	fisher_exact
TD_LOC_1_Cancer_type	5	Breast cancer	0.61863	1	0	fisher_exact
TD_LOC_1_Cancer_type	5	Biliary tract cancer	0.60129	1	1.17628	fisher_exact
TD_LOC_1_Cancer_type	6	Gastric cancer	0.56156	1	1.36234	fisher_exact
TD_LOC_1_Cancer_type	6	Renal cell carcinoma	1	1	0	fisher_exact
TD_LOC_1_Cancer_type	6	Primary neuroendocrine tumors/cancers of the digestive tract	1	1	0	fisher_exact
TD_LOC_1_Cancer_type	6	Pancreatic cancer	1	1	0.54707	fisher_exact
TD_LOC_1_Cancer_type	6	Ovarian cancer_fallopian tube cancer_peritoneal cancer	1	1	0	fisher_exact
TD_LOC_1_Cancer_type	6	Malignant melanoma	1	1	0	fisher_exact
TD_LOC_1_Cancer_type	6	Hepatocellular carcinoma	1	1	0	fisher_exact
TD_LOC_1_Cancer_type	6	Head and neck cancer	0.32977	1	2.99217	fisher_exact
TD_LOC_1_Cancer_type	6	Esophageal cancer	0.34924	1	2.76862	fisher_exact
TD_LOC_1_Cancer_type	6	Colorectal Cancer	1	1	0.67779	fisher_exact
TD_LOC_1_Cancer_type	6	Cancer of renal pelvis_ureter_bladder	0.20215	1	5.65248	fisher_exact
TD_LOC_1_Cancer_type	6	Breast cancer	1	1	0	fisher_exact
TD_LOC_1_Cancer_type	6	Biliary tract cancer	0.38672	1	2.40471	fisher_exact
BS_shift	1	Normal_to_Normal	1	1	0.98624	fisher_exact
BS_shift	1	Normal_to_Diarrhea	0.7491	1	0.63481	fisher_exact
BS_shift	1	Diarrhea_to_Normal	1	1	0.52028	fisher_exact
BS_shift	1	Diarrhea_to_Diarrhea	0.11739	0.86688	3.07747	fisher_exact
BS_shift	2	Normal_to_Normal	0.02993	0.68237	2.09314	fisher_exact
BS_shift	2	Normal_to_Diarrhea	0.09623	0.8192	0.42853	fisher_exact
BS_shift	2	Diarrhea_to_Normal	0.60868	1	0.69233	fisher_exact
BS_shift	2	Diarrhea_to_Diarrhea	0.54366	1	0.55313	fisher_exact
BS_shift	3	Normal_to_Normal	0.44048	1	0.77887	fisher_exact
BS_shift	3	Normal_to_Diarrhea	1	1	0.91984	fisher_exact
BS_shift	3	Diarrhea_to_Normal	0.19911	1	1.96334	fisher_exact
BS_shift	3	Diarrhea_to_Diarrhea	0.76713	1	1.20254	fisher_exact
BS_shift	4	Normal_to_Normal	0.54325	1	0.65802	fisher_exact
BS_shift	4	Normal_to_Diarrhea	0.0965	0.8192	2.77948	fisher_exact
BS_shift	4	Diarrhea_to_Normal	1	1	0.88322	fisher_exact
BS_shift	4	Diarrhea_to_Diarrhea	1	1	0	fisher_exact
BS_shift	5	Normal_to_Normal	0.5163	1	0.69118	fisher_exact
BS_shift	5	Normal_to_Diarrhea	0.65327	1	1.40178	fisher_exact
BS_shift	5	Diarrhea_to_Normal	1	1	1.10054	fisher_exact
BS_shift	5	Diarrhea_to_Diarrhea	0.49432	1	1.63257	fisher_exact
BS_shift	6	Normal_to_Normal	0.07341	0.8009	0.26945	fisher_exact
BS_shift	6	Normal_to_Diarrhea	0.00572	0.20597	9.29828	fisher_exact
BS_shift	6	Diarrhea_to_Normal	1	1	0	fisher_exact
BS_shift	6	Diarrhea_to_Diarrhea	1	1	0	fisher_exact
PRIM_R	1	Yes	0.5463	1	1.34156	fisher_exact
PRIM_R	2	Yes	0.36052	1	0.77635	fisher_exact
PRIM_R	3	Yes	1	1	1.00163	fisher_exact
PRIM_R	4	Yes	0.81034	1	0.89713	fisher_exact
PRIM_R	5	Yes	0.56635	1	1.6641	fisher_exact
PRIM_R	6	Yes	0.70246	1	1.83159	fisher_exact
Cephem	1	Yes	0.7472	1	1.10098	fisher_exact
Cephem	2	Yes	0.51244	1	1.41979	fisher_exact
Cephem	3	Yes	0.19321	1	0.50439	fisher_exact
Cephem	4	Yes	0.39426	1	2.0023	fisher_exact
Cephem	5	Yes	1	1	0.71556	fisher_exact
Cephem	6	Yes	0.55829	1	1.36128	fisher_exact
New_quinolone	1	Yes	0.05958	0.78878	2.74342	fisher_exact
New_quinolone	2	Yes	0.04571	0.76064	0.38146	fisher_exact
New_quinolone	3	Yes	0.2343	1	0.55223	fisher_exact
New_quinolone	4	Yes	0.45732	1	1.53282	fisher_exact
New_quinolone	5	Yes	0.01578	0.45442	4.67746	fisher_exact
New_quinolone	6	Yes	0.24316	1	2.5619	fisher_exact
Penicillin	1	Yes	1	1	0.55714	fisher_exact
Penicillin	2	Yes	0.26877	1	0.41969	fisher_exact
Penicillin	3	Yes	0.58317	1	0.59934	fisher_exact
Penicillin	4	Yes	0.27675	1	2.2025	fisher_exact
Penicillin	5	Yes	1	1	0	fisher_exact
Penicillin	6	Yes	2e-05	0.00451	38.4885	fisher_exact
Tetracycline	1	Yes	1	1	0.65568	fisher_exact
Tetracycline	2	Yes	1	1	1.09683	fisher_exact
Tetracycline	3	Yes	1	1	1.05955	fisher_exact
Tetracycline	4	Yes	1	1	1.13179	fisher_exact
Tetracycline	5	Yes	0.52013	1	1.50362	fisher_exact
Tetracycline	6	Yes	1	1	0	fisher_exact
Sulfamethoxazole_Trimethoprim	1	Yes	0.13496	0.97171	4.18464	fisher_exact
Sulfamethoxazole_Trimethoprim	2	Yes	0.42117	1	0.3437	fisher_exact
Sulfamethoxazole_Trimethoprim	3	Yes	0.08735	0.8192	0	fisher_exact
Sulfamethoxazole_Trimethoprim	4	Yes	0.0572	0.78878	7.34568	fisher_exact
Sulfamethoxazole_Trimethoprim	5	Yes	0.28402	1	3.69043	fisher_exact
Sulfamethoxazole_Trimethoprim	6	Yes	1	1	0	fisher_exact
Gemcitabine	1	Yes	0.25935	1	1.6402	fisher_exact
Gemcitabine	2	Yes	0.66125	1	0.85082	fisher_exact
Gemcitabine	3	Yes	0.18968	1	0.66417	fisher_exact
Gemcitabine	4	Yes	1	1	0.83049	fisher_exact
Gemcitabine	5	Yes	0.00182	0.15008	5.90762	fisher_exact
Gemcitabine	6	Yes	0.68387	1	0.41235	fisher_exact
Oxaliplatin	1	Yes	0.15379	1	0.39733	fisher_exact
Oxaliplatin	2	Yes	0.6417	1	0.83907	fisher_exact
Oxaliplatin	3	Yes	0.2113	1	1.52079	fisher_exact
Oxaliplatin	4	Yes	0.77189	1	0.72911	fisher_exact
Oxaliplatin	5	Yes	0.74071	1	0.60594	fisher_exact
Oxaliplatin	6	Yes	0.06509	0.78878	3.89635	fisher_exact
Nab-Paclitaxel	1	Yes	0.59257	1	1.39408	fisher_exact
Nab-Paclitaxel	2	Yes	0.22699	1	0.60875	fisher_exact
Nab-Paclitaxel	3	Yes	0.60605	1	0.80331	fisher_exact
Nab-Paclitaxel	4	Yes	1	1	1.02988	fisher_exact
Nab-Paclitaxel	5	Yes	0.00038	0.05462	8.08579	fisher_exact
Nab-Paclitaxel	6	Yes	0.3609	1	0	fisher_exact
5-FU	1	Yes	0.78338	1	1.18965	fisher_exact
5-FU	2	Yes	0.59566	1	0.78806	fisher_exact
5-FU	3	Yes	0.86024	1	0.91504	fisher_exact
5-FU	4	Yes	0.74169	1	1.12919	fisher_exact
5-FU	5	Yes	1	1	0.93008	fisher_exact
5-FU	6	Yes	0.10468	0.8192	3.527	fisher_exact
Nivolumab	1	Yes	0.22733	1	2.00322	fisher_exact
Nivolumab	2	Yes	0.84778	1	1.116	fisher_exact
Nivolumab	3	Yes	0.44727	1	0.72051	fisher_exact
Nivolumab	4	Yes	1	1	0.86738	fisher_exact
Nivolumab	5	Yes	1	1	0.52507	fisher_exact
Nivolumab	6	Yes	1	1	1	fisher_exact
Irinotecan	1	Yes	0.21912	1	0.25455	fisher_exact
Irinotecan	2	Yes	1	1	0.9783	fisher_exact
Irinotecan	3	Yes	0.69216	1	1.16793	fisher_exact
Irinotecan	4	Yes	0.44075	1	1.61874	fisher_exact
Irinotecan	5	Yes	1	1	0.58719	fisher_exact
Irinotecan	6	Yes	0.22704	1	2.69987	fisher_exact
Bevacizumab	1	Yes	0.09039	0.8192	0	fisher_exact
Bevacizumab	2	Yes	0.66961	1	1.27161	fisher_exact
Bevacizumab	3	Yes	1	1	0.90275	fisher_exact
Bevacizumab	4	Yes	0.39999	1	1.93306	fisher_exact
Bevacizumab	5	Yes	0.6356	1	1.5663	fisher_exact
Bevacizumab	6	Yes	0.56883	1	1.31846	fisher_exact
S-1	1	Yes	1	1	0.75558	fisher_exact
S-1	2	Yes	0.36635	1	0.57274	fisher_exact
S-1	3	Yes	0.26416	1	1.64885	fisher_exact
S-1	4	Yes	0.66194	1	1.33764	fisher_exact
S-1	5	Yes	0.61903	1	0	fisher_exact
S-1	6	Yes	0.14733	1	3.70007	fisher_exact
Cisplatin	1	Yes	0.72656	1	1.2393	fisher_exact
Cisplatin	2	Yes	0.06847	0.78878	2.37754	fisher_exact
Cisplatin	3	Yes	0.06783	0.78878	0.33621	fisher_exact
Cisplatin	4	Yes	1	1	0.5999	fisher_exact
Cisplatin	5	Yes	1	1	0.79783	fisher_exact
Cisplatin	6	Yes	0.52267	1	1.51665	fisher_exact
Abemaciclib	1	Yes	0.70426	1	0.43159	fisher_exact
Abemaciclib	2	Yes	0.46023	1	0.58483	fisher_exact
Abemaciclib	3	Yes	0.33215	1	1.60268	fisher_exact
Abemaciclib	4	Yes	0.0308	0.68237	4.35886	fisher_exact
Abemaciclib	5	Yes	0.60805	1	0	fisher_exact
Abemaciclib	6	Yes	1	1	0	fisher_exact
Pembrolizumab	1	Yes	0.02077	0.54371	4.20609	fisher_exact
Pembrolizumab	2	Yes	0.42515	1	0.54725	fisher_exact
Pembrolizumab	3	Yes	0.79142	1	0.77149	fisher_exact
Pembrolizumab	4	Yes	0.61094	1	0	fisher_exact
Pembrolizumab	5	Yes	1	1	0	fisher_exact
Pembrolizumab	6	Yes	0.07794	0.80165	5.68581	fisher_exact
Carboplatin	1	Yes	0.04184	0.75309	3.98479	fisher_exact
Carboplatin	2	Yes	0.77264	1	0.74312	fisher_exact
Carboplatin	3	Yes	1	1	1.07984	fisher_exact
Carboplatin	4	Yes	1	1	0	fisher_exact
Carboplatin	5	Yes	1	1	0	fisher_exact
Carboplatin	6	Yes	1	1	0	fisher_exact
Levofolinate	1	Yes	1	1	0.66458	fisher_exact
Levofolinate	2	Yes	0.38301	1	0.49382	fisher_exact
Levofolinate	3	Yes	0.3844	1	0.50224	fisher_exact
Levofolinate	4	Yes	1	1	1.14643	fisher_exact
Levofolinate	5	Yes	0.14569	1	3.592	fisher_exact
Levofolinate	6	Yes	0.00456	0.1878	14.333	fisher_exact
Regorafenib	1	Yes	0.6161	1	0	fisher_exact
Regorafenib	2	Yes	1	1	0.96669	fisher_exact
Regorafenib	3	Yes	0.10524	0.8192	3.15479	fisher_exact
Regorafenib	4	Yes	1	1	0	fisher_exact
Regorafenib	5	Yes	1	1	0	fisher_exact
Regorafenib	6	Yes	1	1	0	fisher_exact
Capecitabine	1	Yes	0.6161	1	0	fisher_exact
Capecitabine	2	Yes	1	1	0.96669	fisher_exact
Capecitabine	3	Yes	0.10524	0.8192	3.15479	fisher_exact
Capecitabine	4	Yes	1	1	0	fisher_exact
Capecitabine	5	Yes	1	1	0	fisher_exact
Capecitabine	6	Yes	1	1	0	fisher_exact
Fulvestrant	1	Yes	0.6161	1	0	fisher_exact
Fulvestrant	2	Yes	0.22051	1	0.3646	fisher_exact
Fulvestrant	3	Yes	0.53914	1	1.45617	fisher_exact
Fulvestrant	4	Yes	0.00375	0.17981	9.56578	fisher_exact
Fulvestrant	5	Yes	1	1	0	fisher_exact
Fulvestrant	6	Yes	1	1	0	fisher_exact
Panitumumab	1	Yes	1	1	1.01334	fisher_exact
Panitumumab	2	Yes	1	1	0.84264	fisher_exact
Panitumumab	3	Yes	0.72877	1	1.39174	fisher_exact
Panitumumab	4	Yes	0.47574	1	1.74536	fisher_exact
Panitumumab	5	Yes	1	1	0	fisher_exact
Panitumumab	6	Yes	1	1	0	fisher_exact
Cetuximab	1	Yes	0.60421	1	0	fisher_exact
Cetuximab	2	Yes	0.4743	1	1.71969	fisher_exact
Cetuximab	3	Yes	1	1	1.03391	fisher_exact
Cetuximab	4	Yes	0.43609	1	2.00138	fisher_exact
Cetuximab	5	Yes	1	1	0	fisher_exact
Cetuximab	6	Yes	1	1	0	fisher_exact
Paclitaxel	1	Yes	0.60421	1	0	fisher_exact
Paclitaxel	2	Yes	0.4743	1	1.71969	fisher_exact
Paclitaxel	3	Yes	1	1	1.03391	fisher_exact
Paclitaxel	4	Yes	0.43609	1	2.00138	fisher_exact
Paclitaxel	5	Yes	1	1	0	fisher_exact
Paclitaxel	6	Yes	1	1	0	fisher_exact
Trastuzumab	1	Yes	1	1	0	fisher_exact
Trastuzumab	2	Yes	0.71295	1	1.27772	fisher_exact
Trastuzumab	3	Yes	0.71013	1	1.2992	fisher_exact
Trastuzumab	4	Yes	0.39362	1	2.34216	fisher_exact
Trastuzumab	5	Yes	1	1	0	fisher_exact
Trastuzumab	6	Yes	1	1	0	fisher_exact
Olaparib	1	Yes	1	1	0	fisher_exact
Olaparib	2	Yes	0.71295	1	1.27772	fisher_exact
Olaparib	3	Yes	0.71013	1	1.2992	fisher_exact
Olaparib	4	Yes	1	1	0	fisher_exact
Olaparib	5	Yes	0.32019	1	3.10636	fisher_exact
Olaparib	6	Yes	1	1	0	fisher_exact
Goserelin	1	Yes	1	1	0	fisher_exact
Goserelin	2	Yes	0.41703	1	0.33309	fisher_exact
Goserelin	3	Yes	0.67227	1	1.74082	fisher_exact
Goserelin	4	Yes	0.34814	1	2.81822	fisher_exact
Goserelin	5	Yes	0.28119	1	3.73603	fisher_exact
Goserelin	6	Yes	1	1	0	fisher_exact
age_Star	1		0.18407	1	3	mannwhitneyu
age_Star	2		0.54951	1	-0.5	mannwhitneyu
age_Star	3		0.22967	1	-2	mannwhitneyu
age_Star	4		0.58756	1	0	mannwhitneyu
age_Star	5		0.74463	1	1	mannwhitneyu
age_Star	6		0.00258	0.15008	9	mannwhitneyu
BMI_q	1		0.95646	1	-0.70066	mannwhitneyu
BMI_q	2		0.94393	1	0.50788	mannwhitneyu
BMI_q	3		0.72086	1	0.07761	mannwhitneyu
BMI_q	4		0.3862	1	0.57365	mannwhitneyu
BMI_q	5		0.52807	1	-0.3098	mannwhitneyu
BMI_q	6		0.45469	1	1.49907	mannwhitneyu
