## Supplementary material for "Catalog of gut microbiota alterations associated with anticancer therapies across multiple cancer types": Table S4

### Sheet: Table_S4
variable	VIF
Gemcitabine	6.14
Nab_Paclitaxel	5.47
Oxaliplatin	5.22
Five_FU	4.36
Cisplatin	3.18
Abemaciclib	3.06
Tetracycline	2.88
Fulvestrant	2.46
Panitumumab	2.34
Capecitabine	2.34
Cetuximab	2.27
S_1	2.18
Carboplatin	2.15
Nivolumab	1.95
Paclitaxel	1.94
Levofolinate	1.85
Irinotecan	1.75
Bevacizumab	1.71
Pembrolizumab	1.56
Age	1.38
Goserelin	1.37
Regorafenib	1.37
Olaparib	1.34
Sex	1.32
Penicillin	1.22
Trastuzumab	1.2
New_quinolone	1.19
Cephem	1.16
Normal_to_Diarrhea	1.12
Sulfamethoxazole_Trimethoprim	1.09
